# Apical progenitors remain multipotent throughout cortical neurogenesis

**DOI:** 10.1101/478891

**Authors:** Polina Oberst, Sabine Fièvre, Natalia Baumann, Cristina Concetti, Denis Jabaudon

## Abstract

The diverse subtypes of excitatory neurons that populate the neocortex are born from progenitors located in the ventricular zone (apical progenitors, APs). During corticogenesis, APs progress through successive temporal states to sequentially generate deep- followed by superficial-layer neurons directly or *via* the generation of intermediate progenitors (IPs). Yet little is known about the plasticity of AP temporal identity and whether individual progenitor subtypes remain multipotent throughout corticogenesis. To address this question, we used FlashTag (FT), a method to pulse-label and isolate APs in the mouse neocortex with high temporal resolution to fate-map neuronal progeny following heterochronic transplantation of APs into younger embryos. We find that unlike daughter IPs, which lose the ability to generate deep layer neurons when transplanted into a younger host, APs are temporally uncommitted and become molecularly respecified to generate normally earlier-born neuron types. These results indicate that APs are multipotent cells that are able to revert their temporal identity and re-enter past molecular and neurogenic states. AP fate progression thus occurs without detectable fate restriction during the neurogenic period of corticogenesis. These findings identify unforeseen cell-type specific differences in cortical progenitor fate plasticity, which could be exploited for neuroregenerative purposes.
