## Supplementary material for "Apical progenitors remain multipotent throughout cortical neurogenesis"

### Sheet: AP15→15
Donor litter	Condition	Pup number	Integration site	Cell number	Normalised position	Layer
1	AP15→15	1	1	1	0.865817	2
1	AP15→15	1	1	2	0.771364	2
1	AP15→15	1	1	3	0.728636	2
1	AP15→15	1	2	1	0.622073	4
1	AP15→15	1	2	2	0.894649	2
1	AP15→15	1	2	3	0.912208	2
1	AP15→15	1	2	4	0.913043	2
1	AP15→15	1	2	5	0.869565	2
1	AP15→15	1	2	6	0.863712	2
1	AP15→15	1	2	7	0.88796	2
1	AP15→15	1	2	8	0.811897	2
1	AP15→15	1	2	9	0.824759	2
1	AP15→15	1	2	1	0.687898	2
1	AP15→15	1	2	2	0.859873	2
1	AP15→15	1	2	3	0.928345	2
1	AP15→15	1	2	1	0.832476	2
1	AP15→15	1	3	1	0.898814	2
1	AP15→15	1	3	1	0.693736	2
1	AP15→15	1	4	1	0.648919	4
1	AP15→15	1	4	1	0.760314	2
1	AP15→15	1	4	1	0.835189	2
1	AP15→15	1	4	2	0.835189	2
1	AP15→15	1	4	3	0.915367	2
1	AP15→15	1	4	1	0.869955	2
1	AP15→15	1	4	2	0.869955	2
1	AP15→15	1	4	3	0.737419	2
1	AP15→15	1	4	4	0.767564	2
1	AP15→15	1	4	5	0.792227	2
1	AP15→15	1	4	6	0.802691	2
1	AP15→15	1	4	7	0.801943	2
1	AP15→15	1	4	8	0.903587	2
1	AP15→15	1	4	9	0.929746	2
1	AP15→15	1	4	10	0.883408	2
1	AP15→15	1	4	11	0.775286	2
1	AP15→15	1	5	1	0.708548	2
1	AP15→15	1	5	2	0.718847	2
1	AP15→15	1	5	3	0.713697	2
1	AP15→15	1	5	4	0.656024	4
1	AP15→15	1	5	5	0.687693	2
1	AP15→15	1	5	6	0.635427	4
1	AP15→15	1	5	7	0.620751	4
1	AP15→15	1	5	8	0.686663	2
1	AP15→15	1	5	9	0.463182	5
1	AP15→15	1	5	10	0.470391	5
1	AP15→15	1	5	11	0.506436	5
1	AP15→15	1	5	12	0.559217	5
1	AP15→15	1	5	13	0.803811	2
1	AP15→15	1	5	14	0.692584	2
1	AP15→15	1	6	1	0.906666	2
1	AP15→15	1	6	2	0.803743	2
1	AP15→15	1	6	3	0.767251	2
1	AP15→15	1	6	4	0.767251	2
1	AP15→15	1	6	5	0.746666	2
1	AP15→15	1	6	6	0.687719	2
1	AP15→15	1	6	7	0.726082	2
1	AP15→15	1	6	8	0.749474	2
1	AP15→15	1	6	9	0.832749	2
1	AP15→15	1	6	10	0.858947	2
1	AP15→15	1	6	11	0.709239	2
1	AP15→15	1	6	12	0.680234	2
2	AP15→15	2	1	1	0.802974	2
2	AP15→15	2	1	2	0.799256	2
2	AP15→15	2	1	3	0.842008	2
2	AP15→15	2	1	4	0.856878	2
2	AP15→15	2	1	5	0.86803	2
2	AP15→15	2	1	6	0.890335	2
2	AP15→15	2	1	7	0.881041	2
2	AP15→15	2	1	8	0.834572	2
2	AP15→15	2	1	9	0.795539	2
2	AP15→15	2	1	1	0.889431	2
2	AP15→15	2	1	2	0.84878	2
2	AP15→15	2	1	1	0.804054	2
2	AP15→15	2	1	1	0.757328	2
2	AP15→15	2	2	1	0.826599	2
2	AP15→15	2	2	1	0.746114	2
2	AP15→15	2	2	1	0.765781	2
2	AP15→15	2	3	1	0.746753	2
2	AP15→15	2	3	1	0.717308	2
2	AP15→15	2	4	1	0.868878	2
2	AP15→15	2	4	1	0.845378	2
2	AP15→15	2	4	1	0.691943	2
2	AP15→15	3	1	1	0.753305	2
2	AP15→15	3	1	1	0.797546	2
2	AP15→15	3	2	1	0.666667	2
2	AP15→15	3	2	1	0.747609	2
2	AP15→15	3	2	2	0.745698	2
2	AP15→15	3	2	1	0.77311	2
3	AP15→15	4	1	1	0.583969	4
3	AP15→15	4	1	1	0.850299	2
3	AP15→15	4	1	2	0.764471	2
3	AP15→15	4	2	1	0.848758	2
3	AP15→15	4	2	2	0.85553	2
3	AP15→15	4	2	1	0.68171	4
3	AP15→15	4	2	1	0.056338	6
3	AP15→15	4	2	2	0.471049	5
3	AP15→15	4	2	3	0.923318	2
3	AP15→15	4	2	4	0.823161	2
3	AP15→15	4	2	5	0.876369	2
3	AP15→15	4	2	6	0.904538	2
3	AP15→15	4	2	7	0.856808	2
3	AP15→15	4	2	8	0.889671	2
3	AP15→15	4	2	9	0.816901	2
3	AP15→15	4	2	10	0.767606	2
3	AP15→15	4	2	11	0.838028	2
4	AP15→15	7	1	1	0.661568	4
4	AP15→15	7	1	2	0.902486	2
4	AP15→15	7	1	3	0.833652	2
4	AP15→15	7	1	4	0.873805	2
4	AP15→15	7	1	5	0.888463	2
4	AP15→15	7	1	6	0.885277	2
4	AP15→15	7	1	7	0.864882	2
4	AP15→15	7	1	1	0.569981	1
4	AP15→15	7	1	1	0.803063	2
4	AP15→15	7	1	2	0.831509	2
4	AP15→15	7	2	1	0.888889	2
4	AP15→15	7	2	2	0.931623	2
4	AP15→15	7	2	2	0.788867	2
4	AP15→15	7	2	1	0.641075	4
4	AP15→15	7	3	1	0.746552	2
4	AP15→15	7	3	2	0.727587	4
4	AP15→15	7	3	1	0.675624	2
4	AP15→15	7	4	1	0.6	4
4	AP15→15	7	4	1	0.77336	2
4	AP15→15	7	4	2	0.775348	2
4	AP15→15	6	1	1	0.912109	2
4	AP15→15	6	1	1	0.746621	4
4	AP15→15	6	1	2	0.836148	2
4	AP15→15	6	1	3	0.910473	2
4	AP15→15	6	1	4	0.85473	2
4	AP15→15	6	1	1	0.803853	2
4	AP15→15	6	1	2	0.833625	2
4	AP15→15	5	1	1	0.80042	2
4	AP15→15	5	1	2	0.80042	2
4	AP15→15	5	1	3	0.836134	2
4	AP15→15	5	1	1	0.7103	4
4	AP15→15	5	2	1	0.911522	2
4	AP15→15	5	2	1	0.895075	2
5	AP15→15	8	1	1	0.743781	4
5	AP15→15	8	1	1	0.649434	4
5	AP15→15	8	2	1	0.881007	2
5	AP15→15	8	2	1	0.575472	4
5	AP15→15	8	2	2	0.81368	2
5	AP15→15	8	2	3	0.832547	2
5	AP15→15	8	2	4	0.879718	2
5	AP15→15	8	2	5	0.924529	2
5	AP15→15	8	2	6	0.900943	2
5	AP15→15	8	2	7	0.974319	2
5	AP15→15	8	2	8	0.982705	2
5	AP15→15	8	3	1	0.891892	2
5	AP15→15	8	3	1	0.898734	2
6	AP15→15	9	1	1	0.772816	2
6	AP15→15	9	1	1	0.713049	2
6	AP15→15	9	1	2	0.685838	2
6	AP15→15	9	1	1	0.733184	2
6	AP15→15	9	1	2	0.676383	4
6	AP15→15	9	2	1	0.75814	2
6	AP15→15	9	2	2	0.783721	2
6	AP15→15	9	2	3	0.751163	2
6	AP15→15	9	2	4	0.768993	2
6	AP15→15	9	2	5	0.741861	2
6	AP15→15	9	2	1	0.731132	2
6	AP15→15	9	2	1	0.721698	2
6	AP15→15	9	2	2	0.73978	2
7	AP15→15	10	1	1	0.705021	2
7	AP15→15	10	1	1	0.656451	4
7	AP15→15	10	1	2	0.760484	2
7	AP15→15	10	1	1	0.854167	2
7	AP15→15	10	2	1	0.840804	2
7	AP15→15	10	2	1	0.810016	2
7	AP15→15	10	2	2	0.792956	2
7	AP15→15	10	2	1	0.495495	4
7	AP15→15	10	3	1	0.715243	2
7	AP15→15	10	3	2	0.743719	2
7	AP15→15	10	3	3	0.845897	2
7	AP15→15	10	3	1	0.545454	2
7	AP15→15	10	3	2	0.732955	2
7	AP15→15	10	3	3	0.796266	2
7	AP15→15	10	3	4	0.866883	2
7	AP15→15	10	3	5	0.857143	2
7	AP15→15	10	3	6	0.769481	2
7	AP15→15	10	3	7	0.837662	2
7	AP15→15	10	4	1	0.534989	4
7	AP15→15	10	4	1	0.886056	2
7	AP15→15	10	4	2	0.821514	2
7	AP15→15	10	4	3	0.796812	2
7	AP15→15	10	4	4	0.789641	2
7	AP15→15	10	4	5	0.778485	2
7	AP15→15	10	4	6	0.76494	2
7	AP15→15	10	4	7	0.745816	2
7	AP15→15	10	4	8	0.723505	2
7	AP15→15	10	4	9	0.656573	2
7	AP15→15	10	4	10	0.593625	4
7	AP15→15	10	4	11	0.568924	4
7	AP15→15	10	4	12	0.537848	5
7	AP15→15	10	4	13	0.52988	5
7	AP15→15	10	5	1	0.955611	2
7	AP15→15	10	5	2	0.939978	2
7	AP15→15	10	5	3	0.925182	2
7	AP15→15	10	5	4	0.916807	2
7	AP15→15	10	5	5	0.907036	2
7	AP15→15	10	5	6	0.898939	2
7	AP15→15	10	5	7	0.903406	2
8	AP15→15	11	1	1	0.473728	5
8	AP15→15	11	1	1	0.575937	4
8	AP15→15	11	2	1	0.908213	2
8	AP15→15	11	2	2	0.8716	2
8	AP15→15	11	2	3	0.84414	2
8	AP15→15	11	2	4	0.846174	2
8	AP15→15	11	2	5	0.908213	2
8	AP15→15	11	2	6	0.838038	2
8	AP15→15	11	2	7	0.718028	2
8	AP15→15	11	2	8	0.509026	5
8	AP15→15	11	2	9	0.405289	5
8	AP15→15	11	2	10	0.362319	5
8	AP15→15	11	2	11	0.91457	2
8	AP15→15	11	2	12	0.678363	2
8	AP15→15	11	2	13	0.622172	4
8	AP15→15	11	2	3	0.821192	2
8	AP15→15	11	2	4	0.836644	2
8	AP15→15	11	3	1	0.794118	2
8	AP15→15	11	3	1	0.832947	2
8	AP15→15	11	3	2	0.923434	2
8	AP15→15	11	4	1	0.859438	2
8	AP15→15	11	4	2	0.842302	2
8	AP15→15	11	4	3	0.908701	2
8	AP15→15	11	4	4	0.91834	2
8	AP15→15	11	4	5	0.916198	2
8	AP15→15	11	4	6	0.914056	2
8	AP15→15	11	4	7	0.842302	2
8	AP15→15	11	4	8	0.346987	5
8	AP15→15	11	4	1	0.83293	2
8	AP15→15	11	4	2	0.939467	2
8	AP15→15	12	1	1	0.714893	2
8	AP15→15	12	1	2	0.744681	2
8	AP15→15	12	1	1	0.613537	2
8	AP15→15	12	2	1	0.792453	2
8	AP15→15	12	2	1	0.770588	2
8	AP15→15	12	2	1	0.568862	4

### Sheet: AP12→12
Donor litter	Condition	Pup number	Integration site	Cell number	Normalised position	Layer
1	AP12→12	1	1	1	0.501018	4
1	AP12→12	1	1	1	0.639706	2
1	AP12→12	1	2	1	0.883436	2
1	AP12→12	1	2	1	0.694394	2
1	AP12→12	1	3	1	0.0754721	6
1	AP12→12	1	3	1	0.62037	4
2	AP12→12	2	1	4	0.442804	5
2	AP12→12	2	1	4	0.465867	5
2	AP12→12	2	1	4	0.448339	5
2	AP12→12	2	1	5	0.412234	5
2	AP12→12	2	1	5	0.509161	5
2	AP12→12	2	1	5	0.48552	5
2	AP12→12	2	1	5	0.466607	5
2	AP12→12	2	1	5	0.38357	5
2	AP12→12	2	1	5	0.385934	5
2	AP12→12	2	2	3	0.0552991	6
2	AP12→12	2	2	3	0.0806445	6
2	AP12→12	2	2	7	0.0944446	6
2	AP12→12	2	2	7	0.155556	6
2	AP12→12	2	2	1	0.0444965	6
2	AP12→12	2	3	6	0.109515	6
2	AP12→12	2	3	6	0.123878	6
2	AP12→12	2	3	6	0.280072	5
2	AP12→12	2	3	6	0.402155	5
2	AP12→12	2	3	6	0.456014	5
2	AP12→12	2	3	6	0.524237	5
2	AP12→12	2	3	6	0.631957	2
2	AP12→12	2	3	6	0.644524	2
2	AP12→12	2	3	6	0.701975	2
2	AP12→12	2	3	6	0.737881	2
2	AP12→12	2	4	2	0.273267	5
2	AP12→12	2	4	2	0.318812	5
2	AP12→12	2	4	2	0.447525	5
2	AP12→12	2	4	2	0.594059	2
2	AP12→12	2	4	2	0.663367	2
2	AP12→12	2	4	2	0.722772	2
2	AP12→12	2	4	2	0.718812	2
2	AP12→12	3	1	4	0.108933	6
2	AP12→12	3	1	4	0.0130718	6
2	AP12→12	3	1	4	0.0239649	6
2	AP12→12	3	1	4	0.0370378	6
2	AP12→12	3	1	6	0.846774	2
2	AP12→12	3	2	2	0.313433	5
2	AP12→12	3	2	2	0.528784	5
2	AP12→12	3	2	3	0.882037	2
2	AP12→12	3	3	1	0.0171179	6
2	AP12→12	3	3	2	0.108107	6
2	AP12→12	3	3	3	0.133333	6
2	AP12→12	3	3	4	0.401802	5
2	AP12→12	3	3	5	0.436035	5
2	AP12→12	3	3	6	0.438063	5
2	AP12→12	3	3	7	0.47928	5
2	AP12→12	3	3	8	0.765766	2
2	AP12→12	3	3	9	0.790992	2
2	AP12→12	3	3	10	0.794595	2
2	AP12→12	3	3	11	0.807208	2
2	AP12→12	3	3	12	0.807208	2
2	AP12→12	3	3	13	0.816216	2
2	AP12→12	3	3	14	0.816216	2
2	AP12→12	3	3	15	0.830631	2
2	AP12→12	3	3	16	0.841442	2
2	AP12→12	3	3	17	0.845045	2
2	AP12→12	3	3	18	0.852253	2
2	AP12→12	3	3	19	0.855856	2
2	AP12→12	3	3	20	0.864866	2
2	AP12→12	3	3	21	0.87928	2
2	AP12→12	3	3	22	0.89009	2
2	AP12→12	3	4	6	0.825688	2
2	AP12→12	3	4	5	0.824159	2
2	AP12→12	3	4	5	0.804282	2
2	AP12→12	3	4	5	0.788991	2
2	AP12→12	3	4	5	0.787462	2
2	AP12→12	3	4	5	0.784404	2
2	AP12→12	3	4	5	0.781345	2
2	AP12→12	3	4	5	0.779817	2
2	AP12→12	3	4	5	0.769113	2
2	AP12→12	3	4	5	0.766056	2
2	AP12→12	3	4	5	0.755352	2
2	AP12→12	3	4	5	0.755352	2
2	AP12→12	3	4	5	0.720183	2
2	AP12→12	3	4	5	0.714068	2
2	AP12→12	3	4	5	0.668196	4
2	AP12→12	3	4	5	0.649847	4
2	AP12→12	3	4	5	0.506117	5
3	AP12→12	4	1	1	0.153425	5
3	AP12→12	4	1	2	0.265753	5
3	AP12→12	4	1	1	0.88889	2
3	AP12→12	4	1	1	0.0631574	6
3	AP12→12	4	1	2	0.185263	5
3	AP12→12	4	2	1	0.0433072	6
3	AP12→12	4	2	2	0.0472437	6
3	AP12→12	4	2	3	0.0492127	6
3	AP12→12	4	2	1	0.0337979	6
3	AP12→12	4	2	2	0.0636187	6
3	AP12→12	4	2	3	0.4334	5
3	AP12→12	4	2	4	0.0556665	6
3	AP12→12	4	3	1	0.545226	2
3	AP12→12	4	3	1	0.0442474	6
3	AP12→12	4	3	2	0.276549	6
3	AP12→12	4	3	3	0.371681	5
3	AP12→12	4	3	4	0.544248	5
3	AP12→12	4	3	5	0.785398	2
3	AP12→12	4	3	6	0.0331856	6
3	AP12→12	4	3	1	0.0431469	6
3	AP12→12	4	3	2	0.0532991	6
4	AP12→12	5	1	1	0.888143	2
4	AP12→12	5	1	1	0.889976	2
4	AP12→12	5	1	1	0.388889	5
4	AP12→12	5	1	2	0.758454	4
4	AP12→12	5	1	3	0.855072	2
4	AP12→12	5	2	1	0.779412	4
4	AP12→12	5	2	2	0.909314	2
4	AP12→12	5	2	1	0.217721	6
4	AP12→12	5	3	1	0.420061	5
4	AP12→12	5	3	2	0.676471	4
4	AP12→12	5	3	3	0.680996	4
4	AP12→12	5	3	4	0.717195	4
4	AP12→12	5	3	5	0.76546	4
4	AP12→12	5	3	6	0.76546	4
4	AP12→12	5	3	7	0.785068	2
4	AP12→12	5	3	8	0.825792	2
4	AP12→12	5	3	9	0.828809	2
4	AP12→12	5	3	10	0.828809	2
4	AP12→12	5	3	11	0.843891	2
4	AP12→12	5	3	12	0.857466	2
4	AP12→12	5	3	13	0.905732	2
4	AP12→12	5	3	14	0.905732	2
4	AP12→12	5	3	15	0.908748	2
4	AP12→12	5	3	16	0.914782	2
4	AP12→12	5	3	17	0.934389	2
4	AP12→12	5	4	1	0.0420557	6
4	AP12→12	5	4	1	0.744635	2
4	AP12→12	5	4	2	0.83691	2
4	AP12→12	5	4	3	0.688841	4
4	AP12→12	5	4	4	0.851931	2
4	AP12→12	5	4	5	0.918455	2
4	AP12→12	5	4	6	0.899142	2
4	AP12→12	5	4	7	0.862661	2
4	AP12→12	5	4	8	0.896996	2
4	AP12→12	5	4	9	0.920601	2
4	AP12→12	5	4	10	0.854078	2
4	AP12→12	5	4	11	0.854078	2
4	AP12→12	5	4	12	0.806867	2
4	AP12→12	5	5	1	0.88778	2
4	AP12→12	5	5	1	0.954301	2
4	AP12→12	5	5	2	0.932796	2
4	AP12→12	5	5	3	0.905913	2
4	AP12→12	5	5	4	0.844085	2
4	AP12→12	5	5	5	0.830645	2
4	AP12→12	5	5	6	0.825269	2
4	AP12→12	5	5	7	0.811828	2
4	AP12→12	5	5	8	0.809139	4
4	AP12→12	5	5	9	0.798386	4
4	AP12→12	5	5	10	0.795699	4
4	AP12→12	5	5	11	0.626344	5
4	AP12→12	5	6	1	0.904531	2
4	AP12→12	5	6	2	0.888889	2
4	AP12→12	5	6	3	0.884287	2
4	AP12→12	5	6	4	0.882447	2
4	AP12→12	5	6	5	0.878766	2
4	AP12→12	5	6	6	0.870485	2
4	AP12→12	5	6	7	0.862203	2
4	AP12→12	5	6	8	0.853002	2
4	AP12→12	5	6	9	0.84288	2
4	AP12→12	5	6	10	0.836439	2
4	AP12→12	5	6	11	0.835519	2
4	AP12→12	5	6	12	0.822636	2
4	AP12→12	5	6	13	0.820796	2
4	AP12→12	5	6	14	0.797792	2
4	AP12→12	5	6	15	0.78675	4
4	AP12→12	5	6	16	0.772027	4
4	AP12→12	5	6	17	0.761904	4
4	AP12→12	5	6	18	0.754543	4
4	AP12→12	5	6	19	0.603174	5
4	AP12→12	5	6	20	0.461468	5
4	AP12→12	5	6	21	0.0207037	6
4	AP12→12	7	1	1	0.748838	4
4	AP12→12	7	1	1	0.773584	2
4	AP12→12	7	2	1	0.70068	2
4	AP12→12	7	2	1	0.886598	2
4	AP12→12	7	2	2	0.762887	2
4	AP12→12	7	2	1	0.81388	2
4	AP12→12	7	3	1	0.0275002	6
4	AP12→12	7	3	1	0.0243904	6
4	AP12→12	7	3	2	0.48337	5
4	AP12→12	7	3	3	0.159922	6
4	AP12→12	7	4	1	0.274443	6
4	AP12→12	7	4	1	0.148571	6
4	AP12→12	7	4	1	0.109132	6
4	AP12→12	7	4	1	0.0448594	6
4	AP12→12	7	5	1	0.0335919	6
4	AP12→12	7	5	2	0.217054	6
4	AP12→12	7	5	3	0.152455	6
4	AP12→12	7	5	1	0.951747	2
4	AP12→12	7	5	1	0.879377	6
5	AP12→12	8	1	1	0.845982	2
5	AP12→12	8	1	1	0.909931	2
5	AP12→12	8	1	2	0.886837	2
5	AP12→12	8	2	1	0.0211767	6
5	AP12→12	8	2	1	0.878104	2
5	AP12→12	8	3	1	0.0189078	6
5	AP12→12	8	3	2	0.903361	2
5	AP12→12	8	3	1	0.36722	5
5	AP12→12	8	4	1	0.904366	2
5	AP12→12	8	4	2	0.91684	2
5	AP12→12	8	4	3	0.881497	2
5	AP12→12	8	4	1	0.0310264	6
5	AP12→12	8	5	1	0.782609	2
5	AP12→12	8	5	2	0.786749	2
5	AP12→12	8	5	3	0.813665	2
5	AP12→12	8	5	4	0.832298	2
5	AP12→12	8	5	5	0.89441	2
5	AP12→12	8	5	6	0.902691	2
5	AP12→12	8	5	7	0.89441	2
5	AP12→12	8	5	8	0.913043	2
5	AP12→12	8	5	1	0.51121	5
5	AP12→12	8	5	1	0.368303	5
5	AP12→12	8	6	1	0.807302	2
5	AP12→12	8	6	2	0.795132	2
5	AP12→12	8	6	1	0.397661	5
5	AP12→12	8	6	2	0.413255	5
5	AP12→12	8	6	3	0.393762	5
5	AP12→12	8	6	4	0.436647	5
5	AP12→12	8	6	5	0.432748	5
5	AP12→12	8	6	6	0.91423	2
5	AP12→12	8	6	7	0.943469	2
5	AP12→12	8	7	1	0.563954	4
5	AP12→12	8	7	1	0.297968	5
5	AP12→12	8	8	1	0.881188	2
5	AP12→12	8	8	1	0.0258062	6
5	AP12→12	8	8	1	0.135556	6
5	AP12→12	8	8	2	0.177778	6
5	AP12→12	8	8	3	0.237778	6
5	AP12→12	8	8	4	0.288889	5
5	AP12→12	8	8	5	0.333334	5
5	AP12→12	8	8	6	0.486667	5
6	AP12→12	9	1	1	0.0215313	6
6	AP12→12	9	1	2	0.26555	5
6	AP12→12	9	1	3	0.30622	5
6	AP12→12	9	1	4	0.447368	5
6	AP12→12	9	1	1	0.445175	5
6	AP12→12	9	1	3	0.0285089	6
6	AP12→12	9	1	2	0.0153504	6
6	AP12→12	9	2	1	0.0263981	6
6	AP12→12	9	2	2	0.39441	5
6	AP12→12	9	2	3	0.436336	5
6	AP12→12	9	2	4	0.459627	5
6	AP12→12	9	2	5	0.464286	5
6	AP12→12	9	2	6	0.535714	4
6	AP12→12	9	2	7	0.509317	2
6	AP12→12	9	2	8	0.627329	2
6	AP12→12	9	2	9	0.824534	2
6	AP12→12	9	2	10	0.833851	2
6	AP12→12	9	2	11	0.863354	2
6	AP12→12	9	2	12	0.829192	2
6	AP12→12	9	2	13	0.914596	2
6	AP12→12	9	2	14	0.837732	2
6	AP12→12	9	17	1	0.0244646	6
6	AP12→12	9	2	1	0.937898	2
6	AP12→12	9	2	2	0.941082	2
6	AP12→12	9	2	3	0.898089	2
6	AP12→12	9	3	1	0.828629	2
6	AP12→12	9	3	1	0.832994	2
6	AP12→12	9	3	2	0.873727	2
6	AP12→12	9	3	3	0.904277	2
6	AP12→12	9	3	1	0.430463	5
6	AP12→12	9	4	1	0.182979	6
6	AP12→12	9	4	2	0.52766	5
6	AP12→12	9	4	1	0.05669	6
6	AP12→12	9	4	2	0.385488	5
6	AP12→12	9	4	3	0.832199	2
6	AP12→12	9	4	4	0.870748	2
6	AP12→12	9	4	5	0.875283	2
6	AP12→12	9	4	6	0.913832	2
6	AP12→12	9	4	7	0.904762	2
6	AP12→12	9	4	8	0.916099	2
6	AP12→12	9	4	1	0.0379744	6
6	AP12→12	9	4	1	0.377155	5
6	AP12→12	9	5	1	0.036789	6
6	AP12→12	9	5	1	0.0880506	6
6	AP12→12	9	5	1	0.328261	5
6	AP12→12	9	5	1	0.144781	6
6	AP12→12	9	6	1	0.55832	4
6	AP12→12	9	6	1	0.479624	5
6	AP12→12	9	6	1	0.0358741	6
6	AP12→12	9	7	1	0.221295	6
6	AP12→12	9	7	2	0.463465	5
6	AP12→12	9	7	1	0.470347	5
6	AP12→12	9	7	2	0.474437	5
6	AP12→12	9	8	1	0.482026	5
6	AP12→12	9	8	2	0.413194	5
6	AP12→12	9	9	1	0.298003	6
6	AP12→12	9	9	1	0.0907076	6
6	AP12→12	9	10	1	0.889733	2
6	AP12→12	9	10	1	0.371002	5
6	AP12→12	9	11	1	0.854962	2
6	AP12→12	9	11	1	0.0608902	6
6	AP12→12	9	11	1	0.384298	5
6	AP12→12	9	12	1	0.126274	6
6	AP12→12	9	12	2	0.328104	5
6	AP12→12	9	12	3	0.344837	5
6	AP12→12	9	12	4	0.384575	5
6	AP12→12	9	12	5	0.396078	5
6	AP12→12	9	12	6	0.426405	5
6	AP12→12	9	12	7	0.495687	5
6	AP12→12	9	12	8	0.543791	4
6	AP12→12	9	12	9	0.68915	2
6	AP12→12	9	12	10	0.712157	2
6	AP12→12	9	12	1	0.41875	5
6	AP12→12	9	13	1	0.290322	6
6	AP12→12	9	13	2	0.463709	5
6	AP12→12	9	13	1	0.371041	5
6	AP12→12	9	14	1	0.0315621	6
6	AP12→12	9	14	2	0.0415288	6
6	AP12→12	9	14	1	0.0119049	6
6	AP12→12	9	14	2	0.039855	6
6	AP12→12	9	14	3	0.0936858	6
6	AP12→12	9	14	4	0.284161	6
6	AP12→12	9	14	5	0.309007	5
6	AP12→12	9	14	6	0.35352	5
6	AP12→12	9	14	7	0.372153	5
6	AP12→12	9	14	8	0.391822	5
6	AP12→12	9	14	9	0.402174	5
6	AP12→12	9	14	10	0.410456	5
6	AP12→12	9	14	11	0.410456	5
6	AP12→12	9	14	12	0.452899	5
6	AP12→12	9	14	13	0.45911	5
6	AP12→12	9	14	14	0.469462	5
6	AP12→12	9	14	15	0.473602	5
6	AP12→12	9	14	16	0.502588	5
6	AP12→12	9	14	17	0.508799	5
6	AP12→12	9	14	18	0.537784	4
6	AP12→12	9	14	19	0.692029	2
6	AP12→12	9	14	20	0.856625	2
6	AP12→12	9	14	21	0.910455	2
6	AP12→12	9	14	22	0.920807	2
6	AP12→12	9	15	1	0.797697	2
6	AP12→12	9	15	2	0.792762	2
6	AP12→12	9	15	3	0.773026	2
6	AP12→12	9	15	4	0.740131	2
6	AP12→12	9	15	5	0.728618	2
6	AP12→12	9	15	6	0.634868	5
6	AP12→12	9	15	7	0.514803	5
6	AP12→12	9	15	8	0.271381	6
6	AP12→12	9	15	9	0.217105	6
6	AP12→12	9	15	10	0.194079	6
6	AP12→12	9	15	11	0.159539	6
6	AP12→12	9	15	12	0.128289	6
6	AP12→12	9	15	13	0.0246708	6
6	AP12→12	9	15	1	0.159723	6
6	AP12→12	9	15	2	0.189815	6
6	AP12→12	9	15	3	0.793981	2
6	AP12→12	9	15	4	0.810185	2
6	AP12→12	9	15	5	0.0138896	2
6	AP12→12	9	16	1	0.196937	6
6	AP12→12	9	16	1	0.354212	5
6	AP12→12	9	16	2	0.347732	5
6	AP12→12	9	16	3	0.386609	5
6	AP12→12	9	16	4	0.516199	5
6	AP12→12	9	17	1	0.022222	6
6	AP12→12	9	17	1	0.0438454	6
6	AP12→12	9	17	1	0.808411	2
6	AP12→12	9	17	2	0.869158	2
6	AP12→12	9	17	3	0.838006	2
6	AP12→12	9	17	4	0.833333	2
6	AP12→12	9	17	5	0.827103	2
6	AP12→12	9	17	6	0.848909	2
6	AP12→12	9	17	7	0.923676	2
6	AP12→12	9	17	8	0.908878	2
6	AP12→12	9	18	1	0.0663711	6
6	AP12→12	9	18	2	0.0929203	6
6	AP12→12	9	18	3	0.232301	6
6	AP12→12	9	18	4	0.258849	6
6	AP12→12	9	18	1	0.0397197	6
6	AP12→12	9	18	2	0.0560751	6
6	AP12→12	9	19	1	0.434782	5
6	AP12→12	9	19	2	0.492236	5
6	AP12→12	9	19	3	0.513975	5
6	AP12→12	9	19	1	0.0124812	6
6	AP12→12	9	20	1	0.00772791	6
6	AP12→12	9	20	1	0.0413912	6
6	AP12→12	9	21	1	0.322896	5
6	AP12→12	9	21	1	0.0620991	6

### Sheet: AP15→12
Donor litter	Condition	Pup number	Integration site	Cell number	Normalised position	Layer
1	AP15→12	1	1	1	0.814208	2
1	AP15→12	1	1	2	0.683667	2
1	AP15→12	1	1	3	0.535519	4
1	AP15→12	1	1	4	0.442622	5
1	AP15→12	1	1	5	0.4153	5
1	AP15→12	1	1	6	0.368852	5
1	AP15→12	1	1	1	0.71978	2
1	AP15→12	1	1	2	0.681319	2
1	AP15→12	1	1	3	0.626374	2
1	AP15→12	1	1	4	0.598901	2
1	AP15→12	1	1	5	0.475274	5
1	AP15→12	1	1	6	0.461539	5
1	AP15→12	1	1	7	0.395604	5
1	AP15→12	1	1	8	0.255494	5
1	AP15→12	1	1	1	0.734536	2
1	AP15→12	1	1	2	0.641752	4
1	AP15→12	1	1	3	0.587629	4
1	AP15→12	1	1	4	0.139175	6
1	AP15→12	1	2	1	0.822404	2
1	AP15→12	1	2	2	0.442622	5
1	AP15→12	1	2	3	0.426229	5
1	AP15→12	1	2	1	0.852745	2
1	AP15→12	1	2	2	0.608153	4
1	AP15→12	1	3	1	0.07611	6
1	AP15→12	1	3	1	0.82494	2
1	AP15→12	1	3	2	0.786571	2
1	AP15→12	1	4	1	0.866037	2
1	AP15→12	1	4	2	0.683018	2
1	AP15→12	1	4	3	0.586792	2
1	AP15→12	1	4	1	0.451128	5
1	AP15→12	1	4	1	0.666666	2
1	AP15→12	1	4	2	0.46347	5
1	AP15→12	1	5	1	0.858975	2
1	AP15→12	1	5	2	0.723443	2
1	AP15→12	1	5	1	0.263158	6
1	AP15→12	1	5	2	0.0802007	6
1	AP15→12	1	6	1	0.802536	2
1	AP15→12	1	6	2	0.798008	2
1	AP15→12	1	6	3	0.700181	2
1	AP15→12	1	6	4	0.66878	2
1	AP15→12	1	6	5	0.605978	4
1	AP15→12	1	6	6	0.499698	5
1	AP15→12	1	6	7	0.49849	5
1	AP15→12	1	6	8	0.480374	5
1	AP15→12	1	6	9	0.463466	5
1	AP15→12	1	6	10	0.446557	5
1	AP15→12	1	6	11	0.438104	5
1	AP15→12	1	6	12	0.268116	5
1	AP15→12	1	6	13	0.20471	6
1	AP15→12	1	6	14	0.144927	6
1	AP15→12	1	6	1	0.836008	2
1	AP15→12	1	6	2	0.695187	2
1	AP15→12	1	6	3	0.654189	2
1	AP15→12	1	6	4	0.508022	5
1	AP15→12	1	6	1	0.556338	5
1	AP15→12	1	7	1	0.869565	2
1	AP15→12	1	7	1	0.721022	2
1	AP15→12	1	7	1	0.3201	5
1	AP15→12	1	7	1	0.791444	2
1	AP15→12	1	7	2	0.729946	2
1	AP15→12	1	7	3	0.545455	2
1	AP15→12	1	7	4	0.50921	4
1	AP15→12	1	7	5	0.500891	4
1	AP15→12	1	7	6	0.473262	4
1	AP15→12	1	7	7	0.45722	5
1	AP15→12	1	7	8	0.355615	5
1	AP15→12	1	7	9	0.283422	5
1	AP15→12	1	7	10	0.229946	6
2	AP15→12	2	2	1	0.628931	2
2	AP15→12	2	1	1	0.412109	5
2	AP15→12	2	1	1	0.237552	6
2	AP15→12	2	1	1	0.27033	6
2	AP15→12	2	2	1	0.523573	5
2	AP15→12	2	2	1	0.223433	6
2	AP15→12	2	2	2	0.449591	5
3	AP15→12	3	1	1	0.4622	6
3	AP15→12	3	1	2	0.668385	5
3	AP15→12	3	1	1	0.930728	2
3	AP15→12	3	1	2	0.841918	2
3	AP15→12	3	1	3	0.754884	2
3	AP15→12	3	1	4	0.568384	5
3	AP15→12	3	1	5	0.470693	5
3	AP15→12	3	1	6	0.166963	6
3	AP15→12	3	1	1	0.837037	2
3	AP15→12	3	1	2	0.485185	5
3	AP15→12	3	1	3	0.488888	5
3	AP15→12	3	1	4	0.414815	5
3	AP15→12	3	2	1	0.88206	2
3	AP15→12	3	2	2	0.673865	4
3	AP15→12	3	2	3	0.524086	5
3	AP15→12	3	2	4	0.507475	5
3	AP15→12	3	2	5	0.458748	5
3	AP15→12	3	2	6	0.337209	6
3	AP15→12	3	2	7	0.330841	6
3	AP15→12	3	2	8	0.0116278	6
3	AP15→12	3	2	1	0.628462	4
3	AP15→12	3	2	2	0.785101	2
3	AP15→12	3	3	1	0.885906	2
3	AP15→12	3	3	2	0.8695	2
3	AP15→12	3	3	3	0.8695	2
3	AP15→12	3	3	4	0.857569	2
3	AP15→12	3	3	5	0.749441	2
3	AP15→12	3	3	6	0.709918	2
3	AP15→12	3	3	7	0.563013	5
3	AP15→12	3	3	8	0.557047	5
3	AP15→12	3	3	9	0.524981	5
3	AP15→12	3	3	10	0.512304	5
3	AP15→12	3	3	11	0.0618947	6
3	AP15→12	3	3	12	0.0447431	6
3	AP15→12	3	3	1	0.270226	5
3	AP15→12	3	3	1	0.132231	6
3	AP15→12	3	3	2	0.169554	6
3	AP15→12	3	3	3	0.879232	2
3	AP15→12	3	3	4	0.604105	4
3	AP15→12	3	4	1	0.642651	2
3	AP15→12	3	4	1	0.583133	5
3	AP15→12	3	5	1	0.438596	5
3	AP15→12	3	5	2	0.630656	4
3	AP15→12	3	5	3	0.683287	2
3	AP15→12	3	5	4	0.719299	2
3	AP15→12	3	5	5	0.732226	2
3	AP15→12	3	5	6	0.854109	2
3	AP15→12	3	5	7	0.858725	2
3	AP15→12	3	5	8	0.873499	2
3	AP15→12	3	5	9	0.875346	2
3	AP15→12	3	5	10	0.895661	2
3	AP15→12	3	5	11	0.915974	2
3	AP15→12	3	5	1	0.255691	6
3	AP15→12	3	5	2	0.474606	5
3	AP15→12	3	5	3	0.504378	5
3	AP15→12	3	5	4	0.656743	4
3	AP15→12	3	5	5	0.683012	4
3	AP15→12	3	5	6	0.698482	4
3	AP15→12	3	5	7	0.756568	2
3	AP15→12	3	5	8	0.824868	2
3	AP15→12	3	5	9	0.915937	2
3	AP15→12	3	1	1	0.805896	2
3	AP15→12	3	1	2	0.776871	2
3	AP15→12	3	1	3	0.692517	2
3	AP15→12	3	1	4	0.715646	2
3	AP15→12	3	1	1	0.809883	2
3	AP15→12	3	1	2	0.877145	2
3	AP15→12	3	1	3	0.846946	2
3	AP15→12	3	1	4	0.796843	2
3	AP15→12	3	1	1	0.806866	2
3	AP15→12	3	1	2	0.879828	2
4	AP15→12	4	1	1	0.809135	2
4	AP15→12	4	1	2	0.867863	2
4	AP15→12	4	1	1	0.639723	2
4	AP15→12	4	1	2	0.593534	2
4	AP15→12	4	1	3	0.367206	5
4	AP15→12	4	1	4	0.352066	5
4	AP15→12	4	1	5	0.35104	5
4	AP15→12	4	1	6	0.319477	5
4	AP15→12	4	1	7	0.177316	6
4	AP15→12	4	2	1	0.788756	2
4	AP15→12	4	2	2	0.919932	2
4	AP15→12	4	2	3	0.919932	2
4	AP15→12	4	3	1	0.711111	2
4	AP15→12	4	3	1	0.655093	5
4	AP15→12	4	3	2	0.726852	2
5	AP15→12	5	1	1	0.485074	5
5	AP15→12	5	1	2	0.385572	5
5	AP15→12	5	1	3	0.293532	6
5	AP15→12	5	1	1	0.419432	5
5	AP15→12	5	1	2	0.675355	4
5	AP15→12	5	1	1	0.849207	2
5	AP15→12	5	2	1	0.830287	2
5	AP15→12	5	2	2	0.786772	2
5	AP15→12	5	2	3	0.786772	2
5	AP15→12	5	2	4	0.785031	2
5	AP15→12	5	2	5	0.715405	2
5	AP15→12	5	2	6	0.708442	2
5	AP15→12	5	2	7	0.637076	4
5	AP15→12	5	2	8	0.616188	4
5	AP15→12	5	2	9	0.548303	4
5	AP15→12	5	2	10	0.548303	4
5	AP15→12	5	2	11	0.510879	4
5	AP15→12	5	2	12	0.466493	5
5	AP15→12	5	2	13	0.463882	5
5	AP15→12	5	2	14	0.457789	5
5	AP15→12	5	2	15	0.409921	5
5	AP15→12	5	2	16	0.40383	5
5	AP15→12	5	2	17	0.391645	5
5	AP15→12	5	2	18	0.384683	5
5	AP15→12	5	2	19	0.383812	5
5	AP15→12	5	2	20	0.37598	5
5	AP15→12	5	2	21	0.352481	5
5	AP15→12	5	2	22	0.344647	5
5	AP15→12	5	2	23	0.305483	6
5	AP15→12	5	2	24	0.289817	6
5	AP15→12	5	2	25	0.250652	6
5	AP15→12	5	2	26	0.219321	6
5	AP15→12	5	2	27	0.177546	6
5	AP15→12	5	2	28	0.154047	6
5	AP15→12	5	2	29	0.0191469	6
5	AP15→12	7	6	1	0.512586	5
5	AP15→12	7	6	1	0.765176	2
5	AP15→12	7	6	2	0.683706	4
5	AP15→12	7	6	1	0.792704	2
5	AP15→12	7	6	2	0.884342	2
5	AP15→12	7	6	3	0.771352	2
5	AP15→12	7	6	4	0.86032	2
5	AP15→12	7	6	5	0.838078	2
5	AP15→12	7	5	1	0.767484	2
5	AP15→12	7	5	2	0.762206	2
5	AP15→12	7	5	3	0.517287	5
5	AP15→12	7	5	4	0.433887	5
5	AP15→12	7	5	5	0.32304	5
5	AP15→12	7	5	6	0.321985	5
5	AP15→12	7	5	7	0.306149	5
5	AP15→12	7	5	8	0.302982	5
5	AP15→12	7	5	9	0.281869	5
5	AP15→12	7	5	10	0.220903	6
5	AP15→12	7	4	1	0.284152	6
5	AP15→12	7	4	2	0.160291	6
5	AP15→12	7	4	3	0.178506	6
5	AP15→12	7	4	4	0.189435	6
5	AP15→12	7	4	1	0.693618	2
5	AP15→12	7	5	1	0.831985	2
5	AP15→12	7	5	2	0.847087	2
5	AP15→12	7	5	3	0.881608	2
5	AP15→12	7	5	4	0.837379	2
5	AP15→12	7	5	5	0.858954	2
5	AP15→12	7	5	6	0.868663	2
5	AP15→12	7	5	7	0.882687	2
5	AP15→12	7	5	8	0.861111	2
5	AP15→12	7	5	9	0.831985	2
5	AP15→12	7	5	10	0.828749	2
5	AP15→12	7	5	1	0.816446	2
5	AP15→12	7	5	2	0.79385	2
5	AP15→12	7	5	3	0.775449	2
5	AP15→12	7	5	4	0.77079	2
5	AP15→12	7	5	5	0.758677	2
5	AP15→12	7	5	6	0.756814	2
5	AP15→12	7	5	7	0.74936	2
5	AP15→12	7	5	8	0.736315	2
5	AP15→12	7	5	9	0.72793	2
5	AP15→12	7	5	10	0.723271	2
5	AP15→12	7	5	11	0.715817	2
5	AP15→12	7	5	12	0.713953	2
5	AP15→12	7	5	13	0.704636	2
5	AP15→12	7	5	14	0.692523	2
5	AP15→12	7	5	15	0.686933	2
5	AP15→12	7	5	16	0.686001	2
5	AP15→12	7	5	17	0.666434	2
5	AP15→12	7	5	18	0.569532	4
5	AP15→12	7	4	1	0.811765	2
5	AP15→12	7	4	2	0.790588	2
5	AP15→12	7	4	3	0.767059	2
5	AP15→12	7	4	4	0.675294	2
5	AP15→12	7	4	5	0.64	5
5	AP15→12	7	4	6	0.581177	5
5	AP15→12	7	4	7	0.574118	5
5	AP15→12	7	4	8	0.557648	5
5	AP15→12	7	4	9	0.529412	5
5	AP15→12	7	4	10	0.378824	5
5	AP15→12	7	4	11	0.275295	6
5	AP15→12	7	4	12	0.195294	6
5	AP15→12	7	4	13	0.134118	6
5	AP15→12	7	4	14	0.112941	6
5	AP15→12	7	4	15	0.0494117	6
5	AP15→12	7	4	16	0.0447059	6
5	AP15→12	7	6	1	0.144827	6
5	AP15→12	7	6	2	0.158621	6
5	AP15→12	7	6	3	0.194828	6
5	AP15→12	7	6	4	0.203448	6
5	AP15→12	7	6	5	0.223276	6
5	AP15→12	7	6	6	0.248275	6
5	AP15→12	7	6	7	0.257759	5
5	AP15→12	7	6	8	0.298276	5
5	AP15→12	7	6	9	0.365518	5
5	AP15→12	7	6	10	0.396552	5
5	AP15→12	7	4	1	0.818156	2
5	AP15→12	7	4	2	0.783791	2
5	AP15→12	7	4	3	0.75401	2
5	AP15→12	7	4	4	0.7437	2
5	AP15→12	7	4	5	0.716208	2
5	AP15→12	7	4	6	0.715063	2
5	AP15→12	7	4	7	0.431272	5
5	AP15→12	7	4	8	0.40378	5
5	AP15→12	6	3	1	0.910638	2
5	AP15→12	6	3	2	0.902128	2
5	AP15→12	6	3	3	0.863829	2
5	AP15→12	6	3	4	0.848936	2
5	AP15→12	6	3	5	0.834042	2
5	AP15→12	6	3	6	0.770212	2
5	AP15→12	6	3	7	0.670213	5
5	AP15→12	6	3	1	0.863043	2
5	AP15→12	6	3	2	0.856522	2
5	AP15→12	6	3	1	0.423245	5
5	AP15→12	6	3	2	0.502193	5
5	AP15→12	6	3	3	0.274122	6
5	AP15→12	6	3	4	0.278508	6
6	AP15→12	8	3	1	0.891129	2
6	AP15→12	8	3	1	0.873564	2
6	AP15→12	8	3	1	0.0489236	6
6	AP15→12	8	3	1	0.896353	2
6	AP15→12	8	5	1	0.0637858	6
6	AP15→12	8	5	1	0.723771	2
6	AP15→12	8	5	2	0.715139	2
6	AP15→12	8	5	3	0.697211	2
6	AP15→12	8	5	4	0.673307	2
6	AP15→12	8	5	5	0.656706	2
6	AP15→12	8	5	6	0.64077	2
6	AP15→12	8	5	7	0.628818	4
6	AP15→12	8	5	8	0.370518	5
6	AP15→12	8	5	1	0.0609109	6
6	AP15→12	8	5	2	0.0719548	6
6	AP15→12	8	4	1	0.542857	5
6	AP15→12	8	4	1	0.328257	6
6	AP15→12	8	1	1	0.362035	5
6	AP15→12	8	2	1	0.881626	2
6	AP15→12	8	2	2	0.859745	2
6	AP15→12	8	1	1	0.325	5
6	AP15→12	8	1	1	0.0279852	6
6	AP15→12	8	1	1	0.0335683	6
6	AP15→12	8	1	2	0.0830385	6
6	AP15→12	8	1	3	0.892934	2
6	AP15→12	8	1	1	0.881626	2
6	AP15→12	8	4	1	0.838384	2
6	AP15→12	8	4	2	0.117172	6
6	AP15→12	8	4	3	0.212121	6
6	AP15→12	8	4	1	0.172147	6
7	AP15→12	9	1	1	0.0640128	6
7	AP15→12	9	1	2	0.0858705	6
7	AP15→12	9	1	3	0.0327874	6
7	AP15→12	9	1	4	0.0218586	6
7	AP15→12	9	1	5	0.0140522	6
7	AP15→12	9	1	1	0.118965	6
7	AP15→12	9	2	1	0.75	2
7	AP15→12	9	2	2	0.766509	2
7	AP15→12	9	2	1	0.540046	5
7	AP15→12	9	3	1	0.38	6
7	AP15→12	9	3	2	0.504	5
7	AP15→12	9	3	1	0.460084	5
7	AP15→12	9	3	1	0.407563	5
7	AP15→12	10	5	1	0.631828	4
7	AP15→12	10	5	1	0.0221728	1
7	AP15→12	10	4	1	0.378495	5
7	AP15→12	10	4	2	0.554839	5
7	AP15→12	10	4	1	0.633745	2
7	AP15→12	10	4	2	0.62963	2
7	AP15→12	10	4	1	0.5	5
7	AP15→12	10	4	2	0.778761	2
7	AP15→12	10	4	1	0.125984	6
7	AP15→12	10	4	2	0.582677	5
7	AP15→12	10	4	3	0.728347	2
7	AP15→12	10	5	1	0.328736	6
7	AP15→12	10	5	2	0.609195	2
7	AP15→12	10	5	3	0.712644	2
7	AP15→12	10	5	1	0.738095	2
7	AP15→12	10	5	2	0.164285	5
7	AP15→12	10	6	1	0.0238567	6
7	AP15→12	10	6	2	0.00795222	6
7	AP15→12	10	6	1	0.871252	2
7	AP15→12	10	6	2	0.0218586	6
8	AP15→12	11	1	1	0.58135	4
8	AP15→12	11	1	1	0.359074	5
8	AP15→12	11	1	2	0.588803	5
8	AP15→12	11	1	1	0.532258	5
8	AP15→12	11	2	1	0.624031	5
8	AP15→12	11	2	1	0.367303	5
8	AP15→12	11	3	1	0.536399	5
8	AP15→12	11	3	1	0.607279	5
8	AP15→12	11	3	2	0.409346	4
8	AP15→12	11	3	1	0.7713	5
8	AP15→12	11	4	1	0.557591	2
8	AP15→12	11	4	1	0.662304	5
8	AP15→12	11	4	2	0.77225	2
8	AP15→12	11	4	4	0.856655	2
8	AP15→12	11	5	1	0.503512	2
8	AP15→12	11	5	1	0.737705	2
8	AP15→12	11	5	1	0.370023	5
8	AP15→12	11	5	2	0.449649	2
8	AP15→12	11	5	3	0.716628	6
8	AP15→12	11	5	4	0.178572	6

### Sheet: EdU15→12
Donor litter	Condition	Pup number	Integration site	Cell number	Normalised position	Layer
1	EdU15→12	1	1	1	0.838239	2
1	EdU15→12	1	1	2	0.731106	2
1	EdU15→12	1	1	3	0.768231	2
1	EdU15→12	1	1	4	0.872182	2
1	EdU15→12	1	1	5	0.891275	2
1	EdU15→12	1	2	1	0.751524	2
1	EdU15→12	1	2	2	0.755275	2
1	EdU15→12	1	3	1	0.769123	2
1	EdU15→12	1	3	2	0.732631	2
1	EdU15→12	1	3	3	0.821521	2
1	EdU15→12	1	3	4	0.699883	2
1	EdU15→12	1	4	1	0.829439	2
1	EdU15→12	1	4	2	0.799325	2
1	EdU15→12	1	4	3	0.710021	2
1	EdU15→12	1	4	4	0.599948	4
1	EdU15→12	1	4	5	0.651869	2
1	EdU15→12	1	5	1	0.839775	2
1	EdU15→12	1	5	1	0.836005	2
1	EdU15→12	1	5	2	0.845692	2
1	EdU15→12	1	5	1	0.797375	2
1	EdU15→12	1	6	1	0.2125	6
1	EdU15→12	1	6	1	0.64	2
1	EdU15→12	1	7	1	0.833052	2
1	EdU15→12	1	7	1	0.765176	2
1	EdU15→12	1	7	2	0.742811	2
2	EdU15→12	2	1	1	0.401515	5
2	EdU15→12	2	1	1	0.488959	5
2	EdU15→12	2	2	1	0.775926	2
2	EdU15→12	2	2	2	0.751852	2
2	EdU15→12	2	2	1	0.874517	2
3	EdU15→12	3	1	1	0.719682	2
3	EdU15→12	3	1	2	0.869388	2
3	EdU15→12	3	2	1	0.776753	2
3	EdU15→12	3	2	1	0.889961	2

### Sheet: IP15→12
Donor litter	Condition	Pup number	Integration site	Cell number	Normalised position	Layer
1	IP15→12	1	1	1	0.524336	5
1	IP15→12	1	1	2	0.672566	2
1	IP15→12	1	1	3	0.719027	2
1	IP15→12	1	1	1	0.159041	6
1	IP15→12	1	2	1	0.800475	2
1	IP15→12	1	2	2	0.805226	2
1	IP15→12	1	2	3	0.781473	2
1	IP15→12	1	2	1	0.669118	2
1	IP15→12	1	3	1	0.615234	2
1	IP15→12	1	3	1	0.654472	2
1	IP15→12	1	3	1	0.692308	2
1	IP15→12	1	3	2	0.752914	2
2	IP15→12	2	1	1	0.681648	2
2	IP15→12	2	1	1	0.849462	2
2	IP15→12	2	2	1	0.607287	4
2	IP15→12	2	2	1	0.608623	2
2	IP15→12	2	3	1	0.638694	4
2	IP15→12	2	3	2	0.671329	2
2	IP15→12	2	4	1	0.787356	2
2	IP15→12	2	4	2	0.894636	2
2	IP15→12	2	4	3	0.81226	2
2	IP15→12	2	4	4	0.898467	2
2	IP15→12	2	5	1	0.0604916	6
2	IP15→12	2	5	1	0.0875489	6
2	IP15→12	2	6	1	0.836425	2
2	IP15→12	2	6	1	0.656951	2
2	IP15→12	2	7	1	0.679868	2
2	IP15→12	2	7	1	0.770241	2
2	IP15→12	2	8	1	0.426124	5
2	IP15→12	2	8	2	0.710921	2
2	IP15→12	2	8	1	0.283619	5
3	IP15→12	3	1	1	0.823748	2
3	IP15→12	3	1	2	0.927643	2
3	IP15→12	3	1	3	0.897959	2
3	IP15→12	3	1	1	0.873832	2
3	IP15→12	3	1	2	0.906542	2
3	IP15→12	3	2	1	0.89769	2
3	IP15→12	3	2	1	0.798186	2
3	IP15→12	3	3	1	0.320236	5
3	IP15→12	3	3	1	0.0412375	6
3	IP15→12	3	4	1	0.386618	6
3	IP15→12	3	4	2	0.433086	5
3	IP15→12	3	4	3	0.607806	5
3	IP15→12	3	4	1	0.507588	2
3	IP15→12	3	4	2	0.559865	4
3	IP15→12	3	4	3	0.531198	4
3	IP15→12	3	4	4	0.291737	6
3	IP15→12	3	4	5	0.639124	4
3	IP15→12	3	4	6	0.703204	2
3	IP15→12	3	4	7	0.686341	2
3	IP15→12	3	4	8	0.706577	2
3	IP15→12	3	4	9	0.747049	2
3	IP15→12	3	4	10	0.838111	2
3	IP15→12	3	4	11	0.76054	2
3	IP15→12	3	4	12	0.79258	2
3	IP15→12	3	4	13	0.927487	2
3	IP15→12	3	4	1	0.31208	6
3	IP15→12	3	4	2	0.654362	2
3	IP15→12	3	5	1	0.785124	2
3	IP15→12	3	5	1	0.790983	2
3	IP15→12	3	6	1	0.752404	2
3	IP15→12	3	6	1	0.684834	2
3	IP15→12	3	7	1	0.651021	4
3	IP15→12	3	7	2	0.691837	2
3	IP15→12	3	7	3	0.834694	2
3	IP15→12	3	7	4	0.869388	2
3	IP15→12	3	7	5	0.863265	2
3	IP15→12	3	7	6	0.893878	2
